# Maternal Immune Activation Disrupts Epigenomic and Functional Maturation of Cortical Excitatory Neurons

**DOI:** 10.1101/2025.04.28.651094

**Authors:** Chi-Yu Lai, Jessica Arzavala, Antonio Pinto-Duarte, Shiyuan Wang, Junhao Li, Hanqing Liu, Julia Osteen, Rosa Gomez Castanon, Joseph Nery, Susan B. Powell, Joseph R. Ecker, Eran A. Mukamel, M. Margarita Behrens

## Abstract

Elevated levels of maternal pro-inflammatory cytokines during gestation can disrupt offspring neural development, increasing the risk of neurodevelopmental disorders. We studied the effects of Poly(I:C)-induced maternal immune activation (PIC-MIA) during mid-gestation on developing cortical excitatory neurons’ DNA methylation and transcriptome. PIC-MIA disrupted the developmental regulation of synapse-related genes and of genes implicated in autism spectrum disorders. Genomic regions that gain or lose DNA methylation during normal development were altered following PIC-MIA, including neurodevelopmental transcription factor binding sites. The DNA methylation and transcriptional changes were consistent with a delay in excitatory neuron maturation. Whole-cell recordings showed that PIC-MIA preferentially altered the physiological development of layer 5 excitatory neurons. Taken together, present results suggest that alterations in the epigenome, through the disruption of circuit formation, may drive the long-term consequences of maternal infection during gestation.
