## Supplementary Table 11 for "Maternal Immune Activation Disrupts Epigenomic and Functional Maturation of Cortical Excitatory Neurons"

### Sheet: hyper_down
miaDMR_chrom	miaDMR_start	miaDMR_end	miaDMR_id	gene_name	chrom	start	end	strand	gene_type
chr3	152092314	152093295	P0_PvsS_hyper_4|88|0.555|0.398|0.157	Gm42967	chr3	152081494	152093805	-	TEC
chr17	12235858	12236384	P0_PvsS_hyper_33|44|0.735|0.629|0.106	Prkn	chr17	11054271	12287248	+	protein_coding
chr2	70858607	70859010	P0_PvsS_hyper_63|29|0.617|0.483|0.135	Mettl8	chr2	70789905	70890927	-	protein_coding
chr5	131803395	131804049	P0_PvsS_hyper_64|34|0.472|0.337|0.134	Auts2	chr5	131461171	132577183	-	protein_coding
chr6	94005878	94005983	P0_PvsS_hyper_72|33|0.474|0.353|0.121	Magi1	chr6	93647436	94265898	-	protein_coding
chr2	142576732	142577077	P0_PvsS_hyper_76|32|0.688|0.577|0.111	Kif16b	chr2	142454394	142748451	-	protein_coding
chr5	134296755	134297146	P0_PvsS_hyper_85|30|0.686|0.568|0.118	Gm43481	chr5	134290919	134304590	-	TEC
chr13	57029278	57029571	P0_PvsS_hyper_94|32|0.464|0.360|0.104	Trpc7	chr13	56915926	57048806	-	protein_coding
chr13	68889797	68890391	P0_PvsS_hyper_95|22|0.672|0.481|0.192	Adcy2	chr13	68763162	69152660	-	protein_coding
chr6	33591821	33592112	P0_PvsS_hyper_97|24|0.795|0.669|0.126	Exoc4	chr6	33221020	33955914	+	protein_coding
chr7	133500242	133500671	P0_PvsS_hyper_100|26|0.784|0.671|0.113	Adam12	chr7	133479928	133838875	-	protein_coding
chr13	41071444	41071808	P0_PvsS_hyper_120|24|0.409|0.276|0.133	Gcnt2	chr13	41008230	41119368	+	protein_coding
chr13	81440060	81440322	P0_PvsS_hyper_133|24|0.620|0.483|0.137	Adgrv1	chr13	81238187	81786273	-	protein_coding
chr11	47102189	47102746	P0_PvsS_hyper_134|20|0.493|0.294|0.199	Sgcd	chr11	46782080	47884796	-	protein_coding
chr14	60035229	60035517	P0_PvsS_hyper_153|26|0.526|0.421|0.105	Atp8a2	chr14	59870989	60439628	-	protein_coding
chr12	52879465	52879763	P0_PvsS_hyper_158|20|0.669|0.507|0.162	Akap6	chr12	52741166	53207382	+	protein_coding
chr8	14660226	14660498	P0_PvsS_hyper_171|22|0.487|0.360|0.128	Dlgap2	chr8	14140865	14902680	+	protein_coding
chr1	151833266	151833552	P0_PvsS_hyper_172|20|0.849|0.733|0.117	1700025G04Rik	chr1	151723154	151970876	-	protein_coding
chr6	118784223	118784515	P0_PvsS_hyper_188|24|0.713|0.604|0.108	Cacna1c	chr6	118559201	119178851	-	protein_coding
chr3	127156117	127156552	P0_PvsS_hyper_194|22|0.706|0.569|0.136	Ank2	chr3	126710261	127297999	-	protein_coding
chr11	32545728	32545854	P0_PvsS_hyper_213|21|0.429|0.313|0.117	Stk10	chr11	32478305	32579587	+	protein_coding
chr6	99593133	99593442	P0_PvsS_hyper_216|17|0.596|0.433|0.163	Gm20696	chr6	99229445	99648758	-	protein_coding
chr3	32991969	32992460	P0_PvsS_hyper_223|18|0.378|0.230|0.148	Usp13	chr3	32866695	32997220	+	protein_coding
chr3	32991969	32992460	P0_PvsS_hyper_223|18|0.378|0.230|0.148	Gm37459	chr3	32988463	33042450	+	lncRNA
chr6	87160098	87160539	P0_PvsS_hyper_225|18|0.836|0.691|0.145	Antxr1	chr6	87105835	87317803	-	protein_coding
chr16	91577384	91577722	P0_PvsS_hyper_232|21|0.790|0.684|0.107	Itsn1	chr16	91521169	91722485	+	protein_coding
chr8	73611536	73611894	P0_PvsS_hyper_250|21|0.585|0.473|0.112	Large1	chr8	73536227	74085168	-	protein_coding
chr17	8896109	8896330	P0_PvsS_hyper_253|21|0.543|0.431|0.112	Pde10a	chr17	8739204	9210480	+	protein_coding
chr8	33280993	33281244	P0_PvsS_hyper_274|20|0.472|0.353|0.120	Nrg1	chr8	32299579	33379825	-	protein_coding
chr7	4460600	4460692	P0_PvsS_hyper_279|12|0.787|0.651|0.136	Eps8l1	chr7	4458673	4488486	+	protein_coding
chr12	117254357	117254689	P0_PvsS_hyper_292|18|0.471|0.341|0.130	Gm5441	chr12	117193141	117311115	-	lncRNA
chr19	32180997	32181440	P0_PvsS_hyper_304|16|0.860|0.740|0.119	Sgms1	chr19	32095127	32372114	-	protein_coding
chr6	87181629	87181998	P0_PvsS_hyper_319|12|0.801|0.560|0.241	Antxr1	chr6	87105835	87317803	-	protein_coding
chr5	66437247	66437534	P0_PvsS_hyper_322|17|0.695|0.565|0.130	Nsun7	chr5	66412240	66460369	+	protein_coding
chr4	49286034	49286086	P0_PvsS_hyper_347|17|0.553|0.438|0.115	Plppr1	chr4	49054273	49345259	+	protein_coding
chr1	11937058	11937382	P0_PvsS_hyper_373|17|0.270|0.168|0.102	A830018L16Rik	chr1	11479329	12051125	+	protein_coding
chr15	100845452	100845596	P0_PvsS_hyper_375|15|0.499|0.378|0.122	Scn8a	chr15	100762739	100948819	+	protein_coding
chr7	133580156	133580385	P0_PvsS_hyper_383|17|0.516|0.413|0.103	Adam12	chr7	133479928	133838875	-	protein_coding
chr5	49268613	49269054	P0_PvsS_hyper_387|15|0.711|0.574|0.137	Gm42769	chr5	49268101	49279759	-	TEC
chr6	118932900	118933149	P0_PvsS_hyper_397|16|0.445|0.324|0.121	Cacna1c	chr6	118559201	119178851	-	protein_coding
chr3	149096881	149097175	P0_PvsS_hyper_412|13|0.783|0.643|0.141	Gm5149	chr3	149004354	149147607	+	lncRNA
chr3	149096881	149097175	P0_PvsS_hyper_412|13|0.783|0.643|0.141	Gm30382	chr3	148874755	149156138	-	lncRNA
chr4	99001983	99002099	P0_PvsS_hyper_431|12|0.439|0.261|0.178	Dock7	chr4	98819908	99014152	-	protein_coding
chr5	99718789	99718972	P0_PvsS_hyper_436|14|0.580|0.459|0.120	Rasgef1b	chr5	99360285	99881924	-	protein_coding
chrX	20346994	20347099	P0_PvsS_hyper_437|12|0.446|0.254|0.192	Jade3	chrX	20286927	20391178	+	protein_coding
chr6	77861478	77861620	P0_PvsS_hyper_447|14|0.720|0.607|0.113	Ctnna2	chr6	76853620	77961682	-	protein_coding
chr5	27874183	27874641	P0_PvsS_hyper_456|13|0.504|0.355|0.149	Dpp6	chr5	27017201	27937503	+	protein_coding
chr14	50008497	50008731	P0_PvsS_hyper_492|10|0.800|0.690|0.111	Armh4	chr14	49908409	50025840	-	protein_coding
chr10	108338228	108338319	P0_PvsS_hyper_494|13|0.557|0.450|0.107	Syt1	chr10	108328511	108851843	-	protein_coding
chr5	131905497	131905874	P0_PvsS_hyper_500|12|0.488|0.336|0.151	Auts2	chr5	131461171	132577183	-	protein_coding
chr3	123425470	123425541	P0_PvsS_hyper_513|9|0.826|0.713|0.113	Ndst3	chr3	123314815	123489502	-	protein_coding
chr10	6848374	6848709	P0_PvsS_hyper_546|10|0.425|0.261|0.164	Oprm1	chr10	6703506	6993198	+	protein_coding
chr10	6848374	6848709	P0_PvsS_hyper_546|10|0.425|0.261|0.164	Ipcef1	chr10	6830796	7007478	-	protein_coding
chr1	192587589	192587777	P0_PvsS_hyper_560|11|0.377|0.274|0.102	Syt14	chr1	192568541	192723083	-	protein_coding
chr3	63740003	63740222	P0_PvsS_hyper_615|10|0.483|0.318|0.164	Plch1	chr3	63598655	63811893	-	protein_coding
chr12	70311252	70311494	P0_PvsS_hyper_617|10|0.675|0.512|0.163	Trim9	chr12	70286307	70399388	-	protein_coding
chr9	67818033	67818226	P0_PvsS_hyper_620|10|0.613|0.473|0.139	Vps13c	chr9	67742678	67907920	+	protein_coding
chr4	57881196	57881468	P0_PvsS_hyper_622|10|0.694|0.542|0.153	Pakap	chr4	57563179	57901982	+	protein_coding
chr10	74231807	74231907	P0_PvsS_hyper_623|9|0.805|0.652|0.153	Pcdh15	chr10	72930174	74490569	+	protein_coding
chr17	45158330	45158418	P0_PvsS_hyper_630|11|0.542|0.437|0.106	Supt3	chr17	45083039	45435177	+	protein_coding
chr6	27810124	27810175	P0_PvsS_hyper_649|10|0.864|0.760|0.104	Grm8	chr6	27270118	28140177	-	protein_coding
chr1	140295215	140295276	P0_PvsS_hyper_656|8|0.372|0.193|0.179	Kcnt2	chr1	140168896	140544805	+	protein_coding
chr15	34650085	34650227	P0_PvsS_hyper_658|8|0.637|0.415|0.223	Nipal2	chr15	34567945	34684358	-	protein_coding
chr17	70315551	70315690	P0_PvsS_hyper_668|8|0.633|0.432|0.201	Dlgap1	chr17	70271068	71133408	+	protein_coding
chr2	58907390	58907469	P0_PvsS_hyper_700|9|0.722|0.611|0.111	Ccdc148	chr2	58706082	58996027	-	protein_coding
chr2	60677642	60677776	P0_PvsS_hyper_710|9|0.750|0.635|0.114	Rbms1	chr2	60575537	60798536	-	protein_coding
chr6	94111620	94111744	P0_PvsS_hyper_723|9|0.636|0.486|0.150	Magi1	chr6	93647436	94265898	-	protein_coding
chr15	27945140	27945238	P0_PvsS_hyper_733|9|0.575|0.473|0.102	Trio	chr15	27725737	28030934	-	protein_coding
chr14	60097323	60097568	P0_PvsS_hyper_754|8|0.839|0.708|0.131	Atp8a2	chr14	59870989	60439628	-	protein_coding
chr5	62909207	62909444	P0_PvsS_hyper_769|7|0.737|0.596|0.140	Arap2	chr5	62754788	62928502	-	protein_coding
chr1	132991754	132991821	P0_PvsS_hyper_800|7|0.313|0.213|0.100	Pik3c2b	chr1	132968405	133041425	+	protein_coding
chr1	33969775	33969864	P0_PvsS_hyper_830|7|0.752|0.625|0.127	Dst	chr1	33942306	34352742	+	protein_coding
chr13	78173442	78173668	P0_PvsS_hyper_836|6|0.205|0.066|0.139	Pou5f2	chr13	78168021	78179414	+	protein_coding
chr12	104820695	104820791	P0_PvsS_hyper_839|7|0.751|0.649|0.102	Clmn	chr12	104724376	104836335	-	protein_coding
chr7	90779119	90779245	P0_PvsS_hyper_845|6|0.721|0.539|0.183	Gm45176	chr7	90776049	90790144	+	TEC
chr7	90779119	90779245	P0_PvsS_hyper_845|6|0.721|0.539|0.183	Dlg2	chr7	90120880	92103455	+	protein_coding
chr10	94670703	94670946	P0_PvsS_hyper_856|6|0.795|0.617|0.178	Plxnc1	chr10	94621728	94785697	-	protein_coding
chrX	158810136	158810236	P0_PvsS_hyper_859|6|0.636|0.395|0.241	Map3k15	chrX	158766429	158911347	+	protein_coding
chr6	5106646	5106764	P0_PvsS_hyper_862|7|0.832|0.716|0.116	Ppp1r9a	chr6	4897917	5170661	+	protein_coding
chr4	123321235	123321302	P0_PvsS_hyper_866|6|0.813|0.684|0.129	Macf1	chr4	123238426	123586331	-	protein_coding
chr1	11980415	11980604	P0_PvsS_hyper_903|6|0.633|0.455|0.178	A830018L16Rik	chr1	11479329	12051125	+	protein_coding
chr13	68911561	68911664	P0_PvsS_hyper_926|6|0.686|0.540|0.146	Adcy2	chr13	68763162	69152660	-	protein_coding
chr6	94005750	94005816	P0_PvsS_hyper_947|5|0.474|0.353|0.121	Magi1	chr6	93647436	94265898	-	protein_coding
chr3	63740609	63740788	P0_PvsS_hyper_950|5|0.660|0.529|0.132	Plch1	chr3	63598655	63811893	-	protein_coding
chr3	67884657	67884781	P0_PvsS_hyper_962|5|0.593|0.462|0.131	Iqcj	chr3	67794553	67968926	+	protein_coding
chr6	4693091	4693153	P0_PvsS_hyper_998|5|0.680|0.529|0.151	Sgce	chr6	4669350	4752207	-	protein_coding
chr10	94662975	94663069	P0_PvsS_hyper_1028|4|0.529|0.394|0.135	Plxnc1	chr10	94621728	94785697	-	protein_coding
chr17	45040099	45040150	P0_PvsS_hyper_1036|4|0.477|0.315|0.162	Runx2	chr17	44801874	45130684	-	protein_coding
chr5	62909543	62909730	P0_PvsS_hyper_1054|4|0.721|0.573|0.148	Arap2	chr5	62754788	62928502	-	protein_coding
chr5	102773669	102773729	P0_PvsS_hyper_1055|4|0.763|0.634|0.128	Arhgap24	chr5	102624257	103050803	+	protein_coding
chr18	23796190	23796387	P0_PvsS_hyper_1066|4|0.798|0.661|0.137	Dtna	chr18	23543192	23797772	+	protein_coding
chr13	68802480	68802604	P0_PvsS_hyper_1067|4|0.764|0.637|0.127	Adcy2	chr13	68763162	69152660	-	protein_coding

### Sheet: hypo_up
miaDMR_chrom	miaDMR_start	miaDMR_end	miaDMR_id	gene_name	chrom	start	end	strand	gene_type
chr8	84797074	84797749	P0_PvsS_hypo_65|37|0.303|0.434|-0.131	C330011M18Rik	chr8	84786865	84798916	-	lncRNA
chr7	101515812	101516098	P0_PvsS_hypo_94|32|0.584|0.694|-0.111	Anapc15	chr7	101507922	101556056	+	protein_coding
chr18	65865763	65866164	P0_PvsS_hypo_100|22|0.288|0.506|-0.218	Oacyl	chr18	65826339	65889672	+	protein_coding
chr5	146993854	146994593	P0_PvsS_hypo_113|32|0.349|0.474|-0.125	Lnx2	chr5	146948465	147018396	-	protein_coding
chr4	131615670	131615915	P0_PvsS_hypo_127|24|0.090|0.192|-0.102	Srsf4	chr4	131595928	131634017	+	protein_coding
chr19	55275490	55276069	P0_PvsS_hypo_200|24|0.214|0.339|-0.125	Zdhhc6	chr19	55254723	55309464	-	protein_coding
chr2	112210346	112210884	P0_PvsS_hypo_236|22|0.194|0.326|-0.132	Katnbl1	chr2	112204556	112249585	+	protein_coding
chr8	84792161	84792552	P0_PvsS_hypo_276|22|0.456|0.588|-0.131	C330011M18Rik	chr8	84786865	84798916	-	lncRNA
chr17	65956976	65957281	P0_PvsS_hypo_318|24|0.633|0.741|-0.108	Rab31	chr17	65953724	66084747	-	protein_coding
chr8	84795290	84795771	P0_PvsS_hypo_358|18|0.459|0.618|-0.159	C330011M18Rik	chr8	84786865	84798916	-	lncRNA
chr5	100554064	100554247	P0_PvsS_hypo_375|18|0.229|0.357|-0.128	Sec31a	chr5	100504508	100569093	-	protein_coding
chr17	56373647	56374001	P0_PvsS_hypo_378|20|0.390|0.511|-0.121	Chaf1a	chr17	56342439	56384289	+	protein_coding
chr10	39291695	39291873	P0_PvsS_hypo_453|16|0.133|0.257|-0.125	Fyn	chr10	39239851	39446377	+	protein_coding
chr4	119472779	119472857	P0_PvsS_hypo_458|18|0.383|0.523|-0.140	Foxj3	chr4	119389201	119491316	+	protein_coding
chr5	75757541	75757833	P0_PvsS_hypo_495|18|0.508|0.623|-0.115	Kit	chr5	75730576	75822382	+	protein_coding
chr8	48387809	48388263	P0_PvsS_hypo_521|16|0.616|0.754|-0.137	Wwc2	chr8	48271994	48448959	-	protein_coding
chr17	7035140	7035232	P0_PvsS_hypo_570|12|0.373|0.624|-0.250	Ezr	chr17	7000440	7055183	-	protein_coding
chr4	45450691	45450930	P0_PvsS_hypo_577|16|0.500|0.642|-0.142	Shb	chr4	45418278	45537470	-	protein_coding
chr8	48309597	48309912	P0_PvsS_hypo_593|16|0.185|0.290|-0.105	Wwc2	chr8	48271994	48448959	-	protein_coding
chr1	42741289	42741383	P0_PvsS_hypo_638|16|0.427|0.535|-0.109	Pou3f3	chr1	42729085	42747336	+	protein_coding
chr1	42741289	42741383	P0_PvsS_hypo_638|16|0.427|0.535|-0.109	Gm20646	chr1	42718408	42788959	+	lncRNA
chr3	138510773	138511065	P0_PvsS_hypo_677|11|0.440|0.616|-0.176	Tspan5	chr3	138442956	138618666	+	protein_coding
chr2	29963429	29963671	P0_PvsS_hypo_751|12|0.376|0.526|-0.149	Set	chr2	29942390	29967589	+	protein_coding
chr2	50013547	50013785	P0_PvsS_hypo_786|12|0.378|0.513|-0.135	Lypd6	chr2	49951441	50088581	+	protein_coding
chr1	42774984	42775176	P0_PvsS_hypo_803|10|0.201|0.362|-0.161	Gm20646	chr1	42718408	42788959	+	lncRNA
chr4	48561297	48561470	P0_PvsS_hypo_819|11|0.635|0.739|-0.104	Msantd3	chr4	48534935	48566919	+	protein_coding
chr10	107599060	107599270	P0_PvsS_hypo_860|10|0.338|0.505|-0.167	Otogl	chr10	107591392	107752995	-	protein_coding
chr19	32489372	32489480	P0_PvsS_hypo_866|6|0.409|0.568|-0.159	Minpp1	chr19	32458169	32497764	+	protein_coding
chr3	8938571	8938748	P0_PvsS_hypo_901|10|0.165|0.268|-0.103	Mrps28	chr3	8862206	8993978	-	protein_coding
chr1	121478828	121478969	P0_PvsS_hypo_914|10|0.243|0.356|-0.113	Ddx18	chr1	121476564	121500718	-	protein_coding
chr12	44265869	44266510	P0_PvsS_hypo_929|11|0.404|0.558|-0.154	Pnpla8	chr12	44263153	44374315	+	protein_coding
chr9	83661955	83662043	P0_PvsS_hypo_964|9|0.207|0.351|-0.144	Elovl4	chr9	83655745	83693330	-	protein_coding
chr3	53366191	53366436	P0_PvsS_hypo_968|8|0.500|0.689|-0.190	Nhlrc3	chr3	53351004	53375753	-	protein_coding
chr14	33131538	33131628	P0_PvsS_hypo_973|10|0.238|0.373|-0.136	Mapk8	chr14	33094855	33174115	-	protein_coding
chr19	56424976	56425108	P0_PvsS_hypo_1009|8|0.527|0.663|-0.137	Casp7	chr19	56380561	56435776	+	protein_coding
chr19	32489744	32489824	P0_PvsS_hypo_1078|7|0.350|0.463|-0.112	Minpp1	chr19	32458169	32497764	+	protein_coding
chr17	56368544	56368795	P0_PvsS_hypo_1089|8|0.237|0.381|-0.144	Chaf1a	chr17	56342439	56384289	+	protein_coding
chr5	123694507	123694569	P0_PvsS_hypo_1179|7|0.489|0.630|-0.140	Vps33a	chr5	123661722	123716101	-	protein_coding
chr5	146993588	146993646	P0_PvsS_hypo_1213|6|0.634|0.739|-0.105	Lnx2	chr5	146948465	147018396	-	protein_coding
chr11	3286962	3287059	P0_PvsS_hypo_1214|7|0.536|0.672|-0.136	Pik3ip1	chr11	3275401	3297971	+	protein_coding
chr17	7389164	7389225	P0_PvsS_hypo_1235|5|0.066|0.245|-0.179	Rps6ka2	chr17	7287942	7575726	+	protein_coding
chr5	142950569	142950701	P0_PvsS_hypo_1243|6|0.095|0.215|-0.120	Fscn1	chr5	142941098	142963940	+	protein_coding
chr1	121479026	121479124	P0_PvsS_hypo_1342|5|0.291|0.427|-0.136	Ddx18	chr1	121476564	121500718	-	protein_coding
chr11	95179394	95179450	P0_PvsS_hypo_1360|5|0.401|0.528|-0.127	Kat7	chr11	95160085	95206072	-	protein_coding
chr12	78927353	78927446	P0_PvsS_hypo_1387|5|0.303|0.457|-0.155	Eif2s1	chr12	78903593	78938784	+	protein_coding
chr1	42776029	42776085	P0_PvsS_hypo_1397|4|0.282|0.563|-0.280	Gm20646	chr1	42718408	42788959	+	lncRNA
chrX	139916589	139916653	P0_PvsS_hypo_1428|5|0.266|0.463|-0.197	Atg4a	chrX	139852656	139952266	+	protein_coding
chr14	59720497	59720548	P0_PvsS_hypo_1445|5|0.391|0.529|-0.138	Cab39l	chr14	59673421	59828213	+	protein_coding
chr11	102054499	102054557	P0_PvsS_hypo_1497|4|0.481|0.634|-0.153	Lsm12	chr11	102048323	102081122	-	protein_coding
chr12	78927548	78927643	P0_PvsS_hypo_1500|4|0.340|0.497|-0.157	Eif2s1	chr12	78903593	78938784	+	protein_coding
chr15	85893508	85893644	P0_PvsS_hypo_1538|4|0.756|0.860|-0.104	Celsr1	chr15	85778130	85923404	-	protein_coding
