## Supplementary Table 13 for "Maternal Immune Activation Disrupts Epigenomic and Functional Maturation of Cortical Excitatory Neurons"

### Sheet: 2017_hypo_up_L5-1
overlap_chrom	overlap_start	overlap_end	miaDEG	miaDEG_chrom	miaDEG_start	miaDEG_end	miaDEG_strand	miaDEG_gene_type
chr14	33131288	33131627	Mapk8	chr14	33094855	33174115	-	protein_coding
chr2	50013178	50014232	Lypd6	chr2	49951441	50088581	+	protein_coding
chr14	59720352	59720836	Cab39l	chr14	59673421	59828213	+	protein_coding
chr5	75757541	75758177	Kit	chr5	75730576	75822382	+	protein_coding
chr11	3286992	3287686	Pik3ip1	chr11	3275401	3297971	+	protein_coding
chr1	121478076	121479546	Ddx18	chr1	121476564	121500718	-	protein_coding
chr1	121478076	121479546	Ddx18	chr1	121476564	121500718	-	protein_coding
chr4	45450139	45451260	Shb	chr4	45418278	45537470	-	protein_coding
chr19	56423326	56425887	Casp7	chr19	56380561	56435776	+	protein_coding

### Sheet: 2017_hypo_up_L6-1
overlap_chrom	overlap_start	overlap_end	miaDEG	miaDEG_chrom	miaDEG_start	miaDEG_end	miaDEG_strand	miaDEG_gene_type
chr1	42740567	42741307	Pou3f3	chr1	42729085	42747336	+	protein_coding
chr1	42740567	42741307	Gm20646	chr1	42718408	42788959	+	lncRNA
chr4	45450139	45451260	Shb	chr4	45418278	45537470	-	protein_coding
