## Supplementary material for "Maternal Immune Activation Disrupts Epigenomic and Functional Maturation of Cortical Excitatory Neurons": Sample Metadata

### Sheet: exc_cort_neu
batch	sample_id	age	brain_region	sample_type	treatment	litter_id	pup_id	RNA-seq + MethylC-seq?
3	E14_S_DD_5	E15	cortex	pyramidal neurons	Saline	DD	5	no
3	E14_S_QQ_2	E15	cortex	pyramidal neurons	Saline	QQ	2	no
3	E14_S_QQ_3	E15	cortex	pyramidal neurons	Saline	QQ	3	no
3	E14_S_QQ_5	E15	cortex	pyramidal neurons	Saline	QQ	5	no
3	E14_P_PP_2	E15	cortex	pyramidal neurons	PolyIC	PP	2	no
3	E14_P_PP_3	E15	cortex	pyramidal neurons	PolyIC	PP	3	no
3	E14_P_PP_6	E15	cortex	pyramidal neurons	PolyIC	PP	6	no
3	E14_P_Q_1	E15	cortex	pyramidal neurons	PolyIC	Q	1	no
3	E14_P_Q_3	E15	cortex	pyramidal neurons	PolyIC	Q	3	no
1	P0_S_LL_3	P0	frontal cortex	pyramidal neurons	Saline	LL	3	yes
1	P0_S_LL_4	P0	frontal cortex	pyramidal neurons	Saline	LL	4	yes
1	P0_S_LL_6	P0	frontal cortex	pyramidal neurons	Saline	LL	6	no
1	P0_S_NN_1	P0	frontal cortex	pyramidal neurons	Saline	NN	1	yes
1	P0_S_NN_4	P0	frontal cortex	pyramidal neurons	Saline	NN	4	yes
1	P0_S_NN_5	P0	frontal cortex	pyramidal neurons	Saline	NN	5	no
1	P0_S_W_2	P0	frontal cortex	pyramidal neurons	Saline	W	2	no
1	P0_S_W_3	P0	frontal cortex	pyramidal neurons	Saline	W	3	no
1	P0_S_W_5	P0	frontal cortex	pyramidal neurons	Saline	W	5	yes
1	P0_S_W_8	P0	frontal cortex	pyramidal neurons	Saline	W	8	no
1	P0_S_W_9	P0	frontal cortex	pyramidal neurons	Saline	W	9	yes
3	P0_S_AK_1	P0	frontal cortex	pyramidal neurons	Saline	AK	1	no
3	P0_S_AK_2	P0	frontal cortex	pyramidal neurons	Saline	AK	2	no
3	P0_S_AK_3	P0	frontal cortex	pyramidal neurons	Saline	AK	3	no
3	P0_S_AR_02	P0	frontal cortex	pyramidal neurons	Saline	AR	2	no
3	P0_S_AP_04	P0	frontal cortex	pyramidal neurons	Saline	AP	4	no
1	P0_P_BB_2	P0	frontal cortex	pyramidal neurons	PolyIC	BB	2	yes
1	P0_P_BB_4	P0	frontal cortex	pyramidal neurons	PolyIC	BB	4	yes
1	P0_P_RR_5	P0	frontal cortex	pyramidal neurons	PolyIC	RR	5	no
1	P0_P_RR_6	P0	frontal cortex	pyramidal neurons	PolyIC	RR	6	no
1	P0_P_YY_2	P0	frontal cortex	pyramidal neurons	PolyIC	YY	2	yes
1	P0_P_YY_6	P0	frontal cortex	pyramidal neurons	PolyIC	YY	6	yes
1	P0_P_ZZ_2	P0	frontal cortex	pyramidal neurons	PolyIC	ZZ	2	yes
1	P0_P_ZZ_4	P0	frontal cortex	pyramidal neurons	PolyIC	ZZ	4	no
1	P0_P_ZZ_7	P0	frontal cortex	pyramidal neurons	PolyIC	ZZ	7	yes
3	P0_P_AM_1	P0	frontal cortex	pyramidal neurons	PolyIC	AM	1	no
3	P0_P_AM_3	P0	frontal cortex	pyramidal neurons	PolyIC	AM	3	no
3	P0_P_AO_1	P0	frontal cortex	pyramidal neurons	PolyIC	AO	1	no
3	P0_P_AO_5	P0	frontal cortex	pyramidal neurons	PolyIC	AO	5	no
3	P0_P_AQ_6	P0	frontal cortex	pyramidal neurons	PolyIC	AQ	6	no
3	P0_P_OO_5	P0	frontal cortex	pyramidal neurons	PolyIC	OO	5	no
1	P13_S_AB_1	P13	frontal cortex	pyramidal neurons	Saline	AB	1	no
1	P13_S_AB_2	P13	frontal cortex	pyramidal neurons	Saline	AB	2	yes
1	P13_S_AC_1	P13	frontal cortex	pyramidal neurons	Saline	AC	1	yes
1	P13_S_AC_2	P13	frontal cortex	pyramidal neurons	Saline	AC	2	no
1	P13_S_AC_4	P13	frontal cortex	pyramidal neurons	Saline	AC	4	yes
1	P13_S_GG_1	P13	frontal cortex	pyramidal neurons	Saline	GG	1	yes
1	P13_S_GG_2	P13	frontal cortex	pyramidal neurons	Saline	GG	2	yes
1	P13_S_GG_4	P13	frontal cortex	pyramidal neurons	Saline	GG	4	no
1	P13_S_HH_1	P13	frontal cortex	pyramidal neurons	Saline	HH	1	no
1	P13_S_HH_2	P13	frontal cortex	pyramidal neurons	Saline	HH	2	yes
1	P13_S_HH_4	P13	frontal cortex	pyramidal neurons	Saline	HH	4	no
1	P13_P_EE_1	P13	frontal cortex	pyramidal neurons	PolyIC	EE	1	yes
1	P13_P_EE_2	P13	frontal cortex	pyramidal neurons	PolyIC	EE	2	yes
1	P13_P_O_1	P13	frontal cortex	pyramidal neurons	PolyIC	O	1	no
1	P13_P_O_2	P13	frontal cortex	pyramidal neurons	PolyIC	O	2	yes
1	P13_P_WW_1	P13	frontal cortex	pyramidal neurons	PolyIC	WW	1	yes
1	P13_P_WW_2	P13	frontal cortex	pyramidal neurons	PolyIC	WW	2	no
1	P13_P_WW_3	P13	frontal cortex	pyramidal neurons	PolyIC	WW	3	yes
1	P13_P_WW_4	P13	frontal cortex	pyramidal neurons	PolyIC	WW	4	no
1	P13_P_WW_5	P13	frontal cortex	pyramidal neurons	PolyIC	WW	5	no
1	P13_P_WW_6	P13	frontal cortex	pyramidal neurons	PolyIC	WW	6	yes
4	P39_rep1	P39	frontal cortex	pyramidal neurons	Saline	pooled	pooled	no
4	P39_rep2	P39	frontal cortex	pyramidal neurons	Saline	pooled	pooled	no

### Sheet: exc_cort_neu_summary
age	treatment	litters	pups
E15	Saline	2	4
E15	PolyIC	2	5
P0	Saline	6	16
P0	PolyIC	8	15
P13	Saline	4	11
P13	PolyIC	3	10
P39	Saline	pooled	pooled

### Sheet: whole_cortex
batch	sample_id	age	brain_region	sample_type	treatment	litter_id	pup_id
1	S_E14_G_02	E15	cortex	whole tissue	Saline	G	2
1	S_E14_G_04	E15	cortex	whole tissue	Saline	G	4
1	S_E14_H_05	E15	cortex	whole tissue	Saline	H	5
1	S_E14_H_06	E15	cortex	whole tissue	Saline	H	6
1	P_E14_A_01	E15	cortex	whole tissue	PolyIC	A	1
1	P_E14_A_02	E15	cortex	whole tissue	PolyIC	A	2
1	P_E14_B_05	E15	cortex	whole tissue	PolyIC	B	5
1	P_E14_B_07	E15	cortex	whole tissue	PolyIC	B	7
2	S_P0_I_01	P0	frontal cortex	whole tissue	Saline	I	1
2	S_P0_I_03	P0	frontal cortex	whole tissue	Saline	I	3
2	S_P0_J_03	P0	frontal cortex	whole tissue	Saline	J	3
2	S_P0_J_04	P0	frontal cortex	whole tissue	Saline	J	4
2	P_P0_E_08	P0	frontal cortex	whole tissue	PolyIC	E	8
2	P_P0_E_09	P0	frontal cortex	whole tissue	PolyIC	E	9
2	P_P0_F_10	P0	frontal cortex	whole tissue	PolyIC	F	10
2	P_P0_F_11	P0	frontal cortex	whole tissue	PolyIC	F	11
3	S_W10_AE_02	P70	frontal cortex	whole tissue	Saline	AE	2
3	S_W10_AE_04	P70	frontal cortex	whole tissue	Saline	AE	4
3	S_W10_AF_01	P70	frontal cortex	whole tissue	Saline	AF	1
3	S_W10_AF_02	P70	frontal cortex	whole tissue	Saline	AF	2
3	S_W10_K_01_	P70	frontal cortex	whole tissue	Saline	K	1
3	S_W10_K_03_	P70	frontal cortex	whole tissue	Saline	K	3
3	P_W10_AD_01	P70	frontal cortex	whole tissue	PolyIC	AD	1
3	P_W10_AD_02	P70	frontal cortex	whole tissue	PolyIC	AD	2
3	P_W10_AG_01	P70	frontal cortex	whole tissue	PolyIC	AG	1
3	P_W10_AG_02	P70	frontal cortex	whole tissue	PolyIC	AG	2
3	P_W10_L_01_	P70	frontal cortex	whole tissue	PolyIC	L	1

### Sheet: whole_cortex_summary
age	treatment	litters	pups
E15	Saline	2	4
E15	PolyIC	2	4
P0	Saline	2	4
P0	PolyIC	2	4
P70	Saline	3	6
P70	PolyIC	3	6
